# Inferring differential subcellular localisation in comparative spatial proteomics using BANDLE

**DOI:** 10.1101/2021.01.04.425239

**Authors:** Oliver M. Crook, Colin T. R. Davies, Lisa M. Breckels, Josie A. Christopher, Laurent Gatto, Paul D.W. Kirk, Kathryn S. Lilley

## Abstract

The steady-state localisation of proteins provides vital insight into their function. These localisations are context specific with proteins translocating between different sub-cellular niches upon perturbation of the subcellular environment. *Differential localisation*, that is a change in the steady-state subcellular location of a protein, provides a step towards mechanistic insight of subcellular protein dynamics. Aberrant localisation has been implicated in a number of pathologies, thus *differential localisation* may help characterise disease states and facilitate rational drug discovery by suggesting novel targets. High-accuracy high-throughput mass spectrometry-based methods now exist to map the steady-state localisation and re-localisation of proteins. Here, we propose a principled Bayesian approach, BANDLE, that uses these data to compute the probability that a protein differentially localises upon cellular perturbation, as well quantifying the uncertainty in these estimates. Furthermore, BANDLE allows information to be shared across spatial proteomics datasets to improve statistical power. Extensive simulation studies demonstrate that BANDLE reduces the number of both type I and type II errors compared to existing approaches. Application of BANDLE to datasets studying EGF stimulation and AP-4 dependent localisation recovers well studied translocations, using only two-thirds of the provided data. Moreover, we potentially implicate TMEM199 with AP-4 dependent localisation. In an application to cytomegalovirus infection, we obtain novel insights into the rewiring of the host proteome. Integration of high-throughput transcriptomic and proteomic data, along with degradation assays, acetylation experiments and a cytomegalovirus interactome allows us to provide the functional context of these data.
