## Supplementary Code 1 for "Inferring differential subcellular localisation in comparative spatial proteomics using BANDLE": beltran24transloc.csv

	x
A2RRP1	1
Q8IUC4	1
A8MXV4	1
O00291	1
O00410	1
O00746	1
O14494	1
O14495	1
O14569	1
O14617	1
O14656	1
O14657	1
O14662	1
O14828	1
P19105	1
O14980	1
O15126	1
O15127	1
O15143	1
O15258	1
O15260	1
O15400	1
O15484	1
O43169	1
O43175	1
O43264	1
O43293	1
O43294	1
O43402	1
O43493	1
O43504	1
O43657	1
O43681	1
O43747	1
O43760	1
O43865	1
O43920	1
O60291	1
O60476	1
O60488	1
O60518	1
O60701	1
O75165	1
O75306	1
O75396	1
O75431	1
O75477	1
O75531	1
O75787	1
O75844	1
O75955	1
O75976	1
O76074	1
O94905	1
O94973	1
O95168	1
O95292	1
O95297	1
O95340	1
O95433	1
O95671	1
O95772	1
O95782	1
O95810	1
O95816	1
O96005	1
P00167	1
P00387	1
P00390	1
P00403	1
P00441	1
P00749	1
P01033	1
P01130	1
P02452	1
P02462	1
P02545	1
P02786	1
P04264	1
P04843	1
P05067	1
P05121	1
P05387	1
P05388	1
P05976	1
P05997	1
P06280	1
P07195	1
P07203	1
P07384	1
P07437	1
P07585	1
P07711	1
P07919	1
P07996	1
P08243	1
P08962	1
P10321	1
P11279	1
P11498	1
P11717	1
P12109	1
P13010	1
P13473	1
P13489	1
P14735	1
P15121	1
P15531	1
P16152	1
P16435	1
P16615	1
P17152	1
P17302	1
P17405	1
P17655	1
P18077	1
P18124	1
P18621	1
P19367	1
P20042	1
P20336	1
P20337	1
P20338	1
P20339	1
P20340	1
P20618	1
P20645	1
P21266	1
P21810	1
P21964	1
P22061	1
P22392	1
P24310	1
P24390	1
P24534	1
P24844	1
P25325	1
P25685	1
P26572	1
P26885	1
P27701	1
P27816	1
P28070	1
P28300	1
P28799	1
P28838	1
P29692	1
P30050	1
P30519	1
P30536	1
P31939	1
P32969	1
P35080-2	1
P35237	1
P35268	1
P35527	1
P35556	1
P35579	1
P35580	1
P35914	1
P36543	1
P37108	1
P38435	1
P39023	1
P39656	1
P40189	1
P40429	1
P40925	1
P41250	1
P43307	1
P45974	1
P46777	1
P46783	1
P46976	1
P48444	1
P49207	1
P49458	1
P49589	1
P49757	1
P49768	1
P50570	1
P50914	1
P51148	1
P51149	1
P51151	1
P51571	1
P51572	1
P51636	1
P51665	1
P51798	1
P51809	1
P52306	1
P52758	1
P53004	1
P53680	1
P53801	1
P55209	1
P55268	1
P55290	1
P55786	1
P56385	1
P57105	1
P60660	1
P61019	1
P61020	1
P61026	1
P61077	1
P61163	1
P61313	1
P61353	1
P61421	1
P61513	1
P61619	1
P61803	1
P62140	1
P62195	1
P62244	1
P62266	1
P62424	1
P62750	1
P62805	1
P62820	1
P62841	1
P62888	1
P62899	1
P62906	1
P62913	1
P62917	1
P62979	1
P63010	1
P63261	1
P68371	1
P68400	1
P81605	1
P82930	1
P84098	1
P86791	1
P98194	1
Q00765	1
Q01082	1
P13164	1
Q02543	1
Q02790	1
Q02818	1
Q02878	1
Q03135	1
Q06210	1
Q06481	1
Q07020	1
Q07065	1
Q07954	1
Q08431	1
Q12841	1
Q12981	1
Q13084	1
Q13283	1
Q13347	1
Q13418	1
Q13425	1
Q13488	1
Q13501	1
Q13509	1
Q13637	1
Q13813	1
Q14118	1
Q14192	1
Q14203	1
Q14254	1
Q14258	1
Q14315	1
Q15006	1
Q15019	1
Q15035	1
Q15041	1
Q15046	1
Q15155	1
Q15165	1
Q15629	1
Q15643	1
Q15904	1
Q16181	1
Q16799	1
Q16864	1
Q29983	1
Q4G176	1
Q53EP0	1
Q53TN4	1
Q58DX5	1
Q5EB52	1
Q5HYI8	1
Q5J8M3	1
Q5RI15	1
Q5T3F8	1
Q5T9L3	1
Q5UCC4	1
Q5VST6	1
Q5W111	1
Q5ZPR3	1
Q658P3	1
Q68CZ2	1
Q6DD88	1
Q6GMV3	1
Q6IAN0	1
Q6IQ22	1
Q6NZI2	1
Q6P1Q0	1
Q6WCQ1	1
Q6YP21	1
Q6ZS17	1
Q6ZXV5	1
Q70UQ0	1
Q70UQ0-4	1
Q7L1V2	1
Q7Z2W4	1
Q7Z406	1
Q86T03	1
Q86VR2	1
Q86WC4	1
Q86Y82	1
Q8IUR0	1
Q8IVL5	1
Q8IWT6	1
Q8IZ81	1
Q8N0U8	1
Q8N357	1
Q8N490-2	1
Q8N5M9	1
Q8N697	1
Q8NFF5	1
Q8NFQ8	1
Q8NHG7	1
Q8TCT9	1
Q8TD43	1
Q8TDW0	1
Q8WTV0	1
Q8WUM4	1
Q8WVQ1	1
Q8WXF7	1
Q92504	1
Q92508	1
Q92542	1
Q92581	1
Q92614	1
Q92626	1
Q92973	1
Q93050	1
Q969E2	1
Q969G5	1
Q969H8	1
Q969Q5	1
Q969V3	1
Q96CS3	1
Q96CW1	1
Q96DM3	1
Q96FQ6	1
Q96HC4	1
Q9Y383	1
Q96LJ7	1
Q96RF0	1
Q99460	1
Q99497	1
Q99519	1
Q99653	1
Q99715	1
Q99816	1
Q9BQB6	1
Q9BQE3	1
Q9BRK3	1
Q9BTU6	1
Q9BV81	1
Q9BW92	1
Q9C0E8	1
Q9GZY8	1
Q9H0E2	1
Q9H0U3	1
Q9H0U4	1
Q9H3K2	1
Q9H3U5	1
Q9H3Z4	1
Q9H4L5	1
Q9HBH5	1
Q9HCE0	1
Q9HCU0	1
Q9NP72	1
Q9NPA0	1
Q9NPL8	1
Q9NQR4	1
Q9NQX7	1
Q9NRA2	1
Q9NRG7	1
Q9NRP0	1
Q9NRV9	1
Q9NRW7	1
Q9NRX5	1
Q9NRY6	1
Q9NSI6	1
Q9NTJ3	1
Q9NTJ5	1
Q9NV96	1
Q9NVA2	1
Q9NVJ2	1
Q9NW15	1
Q9NXH8	1
Q9NYL4	1
Q9NZ01	1
Q9NZ43	1
Q9P003	1
Q9P0I2	1
Q9P0L0	1
Q9P2C4	1
Q9P2W9	1
Q9TNN7	1
Q9UBG0	1
Q9UEU0	1
Q9UHA4	1
Q9UHI8	1
Q9UHN6	1
Q9UIQ6	1
Q9UJ68	1
Q9UJ70	1
Q9UJ83	1
Q9UKM7	1
Q9UKS6	1
Q9UKX5	1
Q9UL25	1
Q9ULG6	1
Q9ULH0	1
Q9UNK0	1
Q9UNL2	1
Q9UP95	1
Q9UQ80	1
Q9UQN3	1
Q9Y262	1
Q9Y282	1
Q9Y2Q5	1
Q9Y2R0	1
Q9Y3D6	1
Q9Y3E5	1
Q9Y3U8	1
Q9Y487	1
Q9Y5S1	1
Q9Y5S2	1
Q9Y679	1
Q9Y6C2	1
Q9Y6C9	1
Q9Y6H1	1
Q9Y6I9	1
O00391	0.999
O43464	0.999
O43716	0.999
O60884	0.999
P04792	0.999
P08236	0.999
P08572	0.999
P21281	0.999
P21399	0.999
P27105	0.999
P27635	0.999
P30040	0.999
P30530	0.999
P31689	0.999
P37268	0.999
P46977	0.999
P49588	0.999
P50995	0.999
P55735	0.999
P63244	0.999
Q03518	0.999
Q13596	0.999
Q15363	0.999
Q15526	0.999
Q15738	0.999
Q53H82	0.999
Q5BJH7	0.999
Q7L1Q6	0.999
Q86XR7	0.999
Q8IWB9	0.999
Q8NI22	0.999
Q8TAD7	0.999
Q8TED1	0.999
Q8WX93	0.999
Q92791	0.999
Q96BQ5	0.999
Q96DA6	0.999
Q9BSJ8	0.999
Q9H078	0.999
Q9HCU5	0.999
Q9NTK5	0.999
Q9UBP9	0.999
Q9UBQ7	0.999
Q9UG56	0.999
Q9Y3A5	0.999
Q9Y639	0.999
O15439	0.998
O75208	0.998
P00568	0.998
P00750	0.998
P01034	0.998
P08253	0.998
P09669	0.998
P30533	0.998
P36507	0.998
P62942	0.998
Q02952	0.998
Q12884	0.998
Q13409	0.998
Q14764	0.998
Q16270	0.998
Q6L8Q7	0.998
Q8IY95	0.998
Q8NEW0	0.998
Q99805	0.998
Q9BQ49	0.998
Q9H2W6	0.998
Q9H3N1	0.998
Q9NYJ1	0.998
Q9P2E5	0.998
Q9UBP4	0.998
Q9Y230	0.998
P11169	0.997
P30626	0.997
P68032	0.997
Q15113	0.997
Q86UE4	0.997
Q96SL4	0.997
Q9BQD3	0.997
Q9H9P8	0.997
Q9HD45	0.997
Q9NZM1	0.997
Q9Y265	0.997
Q9Y394	0.997
P09619	0.996
P12110	0.996
P15848	0.996
P17980	0.996
P36578	0.996
P49327	0.996
P68104	0.996
Q01813	0.996
Q02809	0.996
Q15005	0.996
Q8WUM9	0.996
Q92629	0.996
Q96A33	0.996
Q96FW1	0.996
Q96FZ7	0.996
Q96HD1	0.996
Q99873	0.996
Q9H488	0.996
Q9UMX5	0.996
Q9Y2Q3	0.996
Q9Y3D3	0.996
O75762	0.995
O95817	0.995
P15170	0.995
P15289	0.995
P27824	0.995
Q8IXI2	0.995
Q8N766	0.995
Q96RQ1	0.995
Q9BYD2	0.995
Q9BZF1	0.995
Q9BZH6	0.995
Q9Y2A7	0.995
O95865	0.994
P07942	0.994
P26373	0.994
P38606	0.994
P46060	0.994
P60842	0.994
P61106	0.994
Q9Y5K8	0.994
P08865	0.993
P18085	0.993
P19623	0.993
P34059	0.993
P50281	0.993
P53634	0.993
P55287	0.993
Q68CQ7	0.993
Q96LW7	0.993
Q9H6B4	0.993
O15321	0.992
O43242	0.992
O43776	0.992
Q00341	0.992
Q08380	0.992
Q8N2F6	0.992
Q9UBQ5	0.992
Q9Y371	0.992
P51114	0.991
P62910	0.991
Q07866	0.991
Q14696	0.991
Q8NBX0	0.991
Q969X1	0.991
Q9BS26	0.991
P08240	0.99
P53618	0.99
P80723	0.99
Q13277	0.99
Q16401	0.99
Q4KMQ2	0.99
Q92520	0.99
O15118	0.989
Q6UW02	0.989
Q9P035	0.989
P31749	0.988
Q15382	0.988
Q9UM54	0.988
O00231	0.987
O43854	0.987
Q06136	0.987
Q7Z3C6	0.987
O00461	0.986
P50502	0.986
Q16610	0.986
Q96AQ6	0.986
Q9BUP3	0.986
Q9UG63	0.986
O75521	0.985
Q5GLZ8	0.985
Q9Y3I0	0.985
P07099	0.984
P61006	0.984
Q9Y4K0	0.984
O60749	0.983
P17066	0.983
P48723	0.982
Q96K19	0.981
Q9Y2H6	0.981
Q13557	0.98
Q9BU23	0.98
P14406	0.979
P54802	0.979
Q13443	0.979
Q15436	0.979
Q8NFV4	0.979
P05161	0.976
O14763	0.975
P11166	0.975
P61916	0.974
Q8WUY8	0.974
Q9NYM9	0.974
Q9H2H9	0.973
P12111	0.972
Q8WWX9	0.972
Q96D15	0.972
Q9BV79	0.972
O60568	0.971
Q9Y3Q3	0.971
P16035	0.97
Q9UI12	0.969
Q14728	0.968
Q8N474	0.968
Q96S66	0.967
P40616	0.966
Q92616	0.965
P52292	0.964
P62249	0.964
Q8NCG7	0.964
P62280	0.963
Q13641	0.963
Q6P4E1	0.962
Q8NB49	0.962
P46939	0.961
O43819	0.96
P51153	0.959
Q15121	0.959
Q9HBL7	0.959
P23396	0.958
Q07960	0.957
P05556	0.955
P21283	0.955
P55145	0.955
P62191	0.955
Q5M775	0.955
O15269	0.954
P52943	0.954
P14209	0.952
Q9UHQ4	0.949
P78344	0.946
Q9H0U6	0.945
P10909	0.944
P20073	0.944
Q92544	0.944
Q9HB40	0.943
P11117	0.942
Q9NUM4	0.942
Q14789	0.941
P12956	0.94
Q9Y4P3	0.94
P04406	0.936
P26641	0.936
Q9BQJ4	0.936
P63208	0.933
P42224	0.932
Q9P2E9	0.93
P48739	0.928
Q9NXW2	0.928
Q9UNH7	0.928
P52895	0.927
Q8NBJ5	0.924
P35555	0.921
P60602	0.919
P09601	0.916
P23919	0.916
Q9HAC8	0.916
Q04771	0.915
P35606	0.914
P67870	0.913
Q96QD8	0.913
Q9UDW1	0.911
P62834	0.909
Q9HB90	0.906
P06753-2	0.905
P57088	0.905
Q9BTV4	0.904
Q9GZX9	0.904
P36941	0.901
Q6P2I3	0.899
Q9Y2B0	0.898
Q9Y2C4	0.898
Q96KA5	0.896
Q9H4I3	0.89
O75063	0.886
Q969X5	0.885
P17931	0.883
Q9Y678	0.879
O14832	0.878
O95822	0.877
P48556	0.875
O15235	0.868
P54578	0.863
Q7L576	0.86
P28331	0.858
P11047	0.857
P60468	0.854
P49189	0.849
P54852	0.848
O00154	0.846
Q9BVC6	0.846
P36406	0.844
Q13642	0.842
Q96IX5	0.841
Q15582	0.833
P61224	0.832
Q9Y3A6	0.829
O00142	0.828
Q9UPY5	0.826
Q13200	0.821
P50897	0.818
Q86UB9	0.816
P51687	0.815
Q16881	0.815
P35475	0.81
P63241	0.805
P03928	0.804
Q99747	0.803
A1L0T0	0.802
P24593	0.802
Q13445	0.799
P61009	0.796
O95573	0.771
Q96G23	0.771
Q9Y6M5	0.771
P62333	0.768
Q92930	0.768
Q13190	0.767
Q9Y320	0.766
O43617	0.764
P15559	0.757
P18564	0.757
Q9Y646	0.756
P26440	0.748
P09486	0.747
O60762	0.744
Q8NF37	0.741
O95470	0.738
O75508	0.728
Q8IWE2	0.728
Q8TDB4	0.728
P20674	0.724
Q14108	0.721
P16278	0.718
P50416	0.715
O43676	0.714
P51911	0.714
Q9HCN8	0.714
Q10588	0.7
Q92538	0.687
Q13586	0.684
O43491-4	0.68
Q9Y6M7	0.679
O43707	0.678
P54136	0.673
P09496	0.666
P24557	0.649
P59998	0.645
Q8NBQ5	0.632
Q15417	0.629
Q8N4H5	0.624
P35610	0.62
O00469	0.609
Q9NR31	0.604
O14735	0.601
P46778	0.601
O75534	0.6
Q9HAU4	0.599
P45954	0.597
Q8NBJ7	0.597
Q8N5K1	0.594
P11216	0.588
O43633	0.574
Q13045	0.574
Q8NFJ5	0.569
Q9NQH7	0.569
Q9Y2R5	0.557
O15031	0.555
Q12907	0.548
Q13561	0.545
O00425	0.544
O95372	0.533
Q99470	0.524
Q7Z2K6	0.52
Q09666	0.504
Q6UWP7	0.501
Q96TC7	0.492
Q6YN16	0.482
P32322	0.463
P26038	0.452
Q9NRZ7	0.438
P47756	0.433
Q8NBN7	0.415
P43686	0.414
P28066	0.413
P62829	0.407
P78357	0.406
Q14956	0.401
P62851	0.398
Q9BYN8	0.395
Q9UH99	0.376
O15121	0.371
P18031	0.368
P58335	0.366
Q3YBM2	0.34
O75962	0.333
Q8NC56	0.318
Q5BJF2	0.315
O60637	0.309
P35611	0.308
Q16363	0.299
Q8WVM8	0.295
O94925	0.291
Q9Y277	0.286
P49257	0.279
Q9HD33	0.278
Q7Z4W1	0.275
P26022	0.274
P22314	0.271
O60493	0.269
Q13162	0.256
O95721	0.251
Q9GZM5	0.247
Q9H553	0.244
P21980	0.24
O95479	0.237
P10644	0.237
Q9UHQ9	0.237
O96000	0.231
Q6UW68	0.231
Q9NP84	0.231
O00471	0.229
P84095	0.223
Q9UBM7	0.222
P45877	0.216
P83731	0.208
P61247	0.206
Q8NBU5	0.206
P11142	0.194
Q13232	0.194
O43399	0.193
P09871	0.191
Q93063	0.191
Q9Y2E5	0.191
O75718	0.189
P61769	0.186
Q5SXM8	0.185
P15529	0.179
Q9BRR6	0.179
Q8IVS2	0.173
P33121	0.167
Q8IXI1	0.162
Q9P2X0	0.161
P42892	0.157
O00330	0.156
Q04637	0.156
Q5T8D3	0.156
Q15262	0.152
P48960	0.149
Q14393	0.149
P61160	0.145
P82663	0.142
P13674-2	0.139
Q9UHL4	0.138
Q9UI09	0.138
Q96HV5	0.136
Q13459	0.132
Q6UVK1	0.13
P47985	0.127
Q9H1C3	0.126
P59768	0.125
Q99442	0.124
O14558	0.121
Q9NY33	0.121
P60903	0.117
O15173	0.116
P33316	0.115
P46781	0.115
P39019	0.111
O75964	0.107
P54920	0.107
P46782	0.106
Q9BVK6	0.106
O14949	0.105
P82664	0.105
P21397	0.098
P51970	0.097
P63313	0.097
Q8WVX9	0.092
O43852	0.091
P25788	0.091
P35241	0.09
Q14152	0.089
Q8N129	0.089
Q99439	0.088
Q9H5Q4	0.086
A3KMH1	0.084
P49023	0.082
P10620	0.079
P55884	0.079
O15382	0.078
Q99720	0.078
Q9UKU7	0.077
P62857	0.074
Q9NS69	0.074
P07355	0.07
Q8IYS2	0.069
Q86VP6	0.0669999999999999
O43677	0.0600000000000001
A0FGR8	0.0590000000000001
P31948	0.056
Q9BZG1	0.054
P42766	0.05
Q7Z7H5	0.05
Q96CG8	0.05
Q8WWI1	0.049
Q9NZ45	0.048
O00560	0.047
P62269	0.046
P55072	0.045
Q96C19	0.044
Q9BWS9	0.044
Q6P9B6	0.04
P30043	0.038
Q9UNE7	0.037
P61158	0.036
Q92747	0.036
O75131	0.035
Q9UDY2	0.035
P12268	0.034
Q14847	0.034
Q96AG4	0.034
Q9BPW8	0.033
P08107	0.032
Q7KZF4	0.032
Q9Y2D4	0.03
Q15233	0.029
O43674	0.027
P15311	0.027
O60763	0.026
P04114	0.026
Q32P28	0.026
P28074	0.024
Q99584	0.024
Q9BWH2	0.024
Q9UKK3	0.024
Q96KR6	0.023
O15144	0.022
O43678	0.022
Q96AC1	0.022
O95571	0.02
Q10472	0.02
Q12904	0.02
P57737	0.019
Q14204	0.019
Q8N8R3	0.019
Q96EL2	0.019
Q9BTZ2	0.018
Q9P0K7	0.018
P08574	0.017
Q7L2E3	0.017
P04080	0.016
Q08257	0.016
O43852-2	0.014
P56556	0.014
Q15043	0.014
Q6PI78	0.014
Q9HBR0	0.014
Q9UHD8	0.014
O94925-3	0.013
P50552	0.013
Q86UP2	0.013
Q96N66	0.013
Q9Y6I8	0.013
O75915	0.012
P25786	0.012
Q99797	0.012
Q9HDC9	0.012
E9PQ53	0.011
P07900	0.011
P08123	0.011
P49721	0.011
P63220	0.011
Q04446	0.011
O60841	0.01
P07858	0.01
P62854	0.01
Q16555	0.01
Q6IBS0	0.01
Q9Y6M9	0.01
O95864	0.00900000000000001
P56381	0.00900000000000001
Q00059	0.00900000000000001
Q9Y512	0.00900000000000001
O00264	0.00800000000000001
O14818	0.00800000000000001
O15533	0.00700000000000001
P09001	0.00700000000000001
Q07021	0.00700000000000001
Q5JTJ3	0.00700000000000001
Q86TM6	0.00700000000000001
Q8NCC3	0.00700000000000001
Q96Q11	0.00700000000000001
Q99536	0.00700000000000001
Q9BZF9	0.00700000000000001
Q9NVH1	0.00700000000000001
Q9NYY8	0.00700000000000001
P00338	0.00600000000000001
P18433	0.00600000000000001
P43304	0.00600000000000001
Q14974	0.00600000000000001
Q7L311	0.00600000000000001
Q9P2R3	0.00600000000000001
O14683	0.005
P10599	0.005
P11413	0.005
P47755	0.005
P61081	0.005
Q02978	0.005
Q14249	0.005
Q63ZY3	0.005
Q7KYR7	0.005
Q8N2K0	0.005
O15162	0.004
O15511	0.004
P12235	0.004
P22307	0.004
P30153	0.004
P46459	0.004
Q96BW9	0.004
Q96HY6	0.004
Q9BYT8	0.004
Q9C0B5	0.004
Q9NY35	0.004
P02792	0.003
P11182	0.003
P12814-3	0.003
P41221	0.003
P43155	0.003
P51553	0.003
P53621	0.003
P61011	0.003
P62330	0.003
P62701	0.003
Q4V9L6	0.003
Q6P587	0.003
Q8IVF2	0.003
Q9H0P0	0.003
Q9HAV7	0.003
O15498	0.002
P09525	0.002
P11940	0.002
P21333	0.002
P23458	0.002
P30086	0.002
P32189	0.002
P34897	0.002
P46821	0.002
P61586	0.002
Q13563	0.002
Q14008	0.002
Q16795	0.002
Q5SWX8	0.002
Q5XKP0	0.002
Q8IYB8	0.002
Q92633	0.002
Q96DV4	0.002
Q96RD7	0.002
Q99829	0.002
Q9H1K1	0.002
Q9NQS3	0.002
Q9NZJ7	0.002
O00203	0.001
O14672	0.001
O60506	0.001
O75390	0.001
O75438	0.001
O75879	0.001
O95139	0.001
P00505	0.001
P00533	0.001
P80297	0.001
P06703	0.001
P08559	0.001
P09543	0.001
P09936	0.001
P10301	0.001
P10768	0.001
P13639	0.001
P17612	0.001
P21291	0.001
P22692	0.001
P23528	0.001
P25787	0.001
P25789	0.001
P30038	0.001
P30048	0.001
P34932	0.001
P35052	0.001
P50402	0.001
P54819	0.001
P82650	0.001
Q00325	0.001
Q01518	0.001
P16298	0.001
Q12959	0.001
Q14247	0.001
Q14914	0.001
Q15392	0.001
Q15942	0.001
Q16134	0.001
Q16762	0.001
Q16836	0.001
Q3SY69	0.001
Q8TD55	0.001
Q92552	0.001
Q96AG3	0.001
Q96ER9	0.001
Q96TA2	0.001
Q9BQ52	0.001
Q9BQS8	0.001
Q9BRJ2	0.001
Q9BRT2	0.001
Q9BXK5	0.001
Q9BZE1	0.001
Q9C0H2	0.001
Q9NNW7	0.001
Q9NVI7	0.001
Q9UH62	0.001
Q9UHB6	0.001
Q9UL26	0.001
Q9UMS0	0.001
Q9Y3D9	0.001
Q9Y606	0.001
P78368	0.001
A4D1E9	0
Q9GZQ8	0
O00159	0
O00214	0
O00299	0
O14880	0
O14908	0
O14936	0
O14964	0
O14974	0
O15145	0
O15427	0
O43292	0
O43396	0
O43491	0
O43615	0
O43772	0
O43795	0
O60645	0
O60664	0
O60716	0
O60831	0
O75027	0
O75323	0
O75369	0
O75380	0
O75781	0
O75874	0
O75886	0
O75947	0
O76031	0
O76081	0
O94760	0
O94804	0
O94874	0
O95169	0
O95183	0
O95299	0
O95831	0
O95980	0
P01111	0
P01112	0
P01116	0
P02751	0
P02794	0
P04083	0
P04156	0
P04216	0
P04632	0
P04899	0
P04921	0
P05362	0
P06396	0
P06748	0
P07237	0
P07947	0
P07954	0
P08134	0
P08174	0
P08238	0
P08670	0
P08754	0
P09497	0
P09622	0
P10515	0
P10606	0
P11234	0
P11310	0
P11586	0
P12236	0
P12277	0
P12694	0
P13693	0
P13861	0
P13987	0
P13995	0
P14618-2	0
P14868	0
P14923	0
P14927	0
P15151	0
P15880	0
P16070	0
P17987	0
P18206	0
P19338	0
P21589	0
P21912	0
P21926	0
P22413	0
P22830	0
P23219	0
P23368	0
P23381	0
P23434	0
P23526	0
P23786	0
P24539	0
P25686	0
P26639	0
P27348	0
P28482	0
P29323	0
P29401	0
P29992	0
P30041	0
P30044	0
P30084	0
P30085	0
P33176	0
P35222	0
P35240	0
P36542	0
P36551	0
P36957	0
P37059	0
P37802	0
P37837	0
P38117	0
P38571	0
P38646	0
P40227	0
P40926	0
P41252	0
P42126	0
P42356	0
P42677	0
P42704	0
P43487	0
P43897	0
P46108	0
P46940	0
P48059	0
P48426	0
P48449	0
P48643	0
P48735	0
P49368	0
P49411	0
P49419	0
P49773	0
P49821	0
P50148	0
P50213	0
P50395	0
P50990	0
P50991	0
P52209	0
P52788	0
P52907	0
P53007	0
P53985	0
P54289	0
P54707	0
P54727	0
P54886	0
P55809	0
P56181-2	0
P56199	0
P60033	0
P60900	0
P60981	0
P61088	0
P84077	0
P61221	0
P61225	0
P61764	0
P62081	0
P62136	0
P62158	0
P62258	0
P62263	0
P62277	0
P62753	0
P62826	0
P62873	0
P62879	0
P62937	0
P63000	0
P63092	0
P63096	0
P63218	0
P68036	0
P78324	0
P78371	0
P78417	0
P82675	0
P98082	0
Q00013	0
Q00610	0
Q01650	0
Q02252	0
Q03405	0
Q06830	0
Q13155	0
Q13308	0
Q13492	0
Q13740	0
Q14019	0
Q14126	0
Q14160	0
Q14344	0
Q14642	0
Q15147	0
Q15286	0
Q15404	0
Q15599	0
Q15758	0
Q16527	0
Q16540	0
Q16643	0
Q16658	0
Q16698	0
Q16718	0
Q4KMP7	0
Q5U5X0	0
Q6DKK2	0
Q6NYC8	0
Q6PGP7	0
Q709C8	0
Q7L8L6	0
Q7Z5G4	0
Q86UY8	0
Q86WA6	0
Q8IV08	0
Q8IWE4	0
Q8IYI6	0
Q8N5C1	0
Q8N8S7	0
Q8ND76	0
Q8TAE8	0
Q8TB22	0
Q8TBM8	0
Q8TC12	0
Q8TCS8	0
Q8WW59	0
Q8WWC4	0
Q92499	0
Q92947	0
Q92974	0
Q969Z0	0
Q96A65	0
Q96C36	0
Q96DB5	0
Q96EY7	0
Q96GC5	0
Q96I99	0
Q96JB5	0
Q96KN7	0
Q96KP1	0
Q96N67	0
Q96QK1	0
Q96RT1	0
Q96S52	0
Q96TA1	0
Q99426	0
Q99832	0
Q9BPX6	0
Q9BQE5	0
Q9BR76	0
Q9BT22	0
Q9BX67	0
Q9BXI6	0
Q9BXS4	0
Q9BYD1	0
Q9C0C2	0
Q9H089	0
Q9H0X4	0
Q9H0X9	0
Q9H223	0
Q9H2D6	0
Q9H330	0
Q9H4G4	0
Q9H4M9	0
Q9H7Z7	0
Q9H857	0
Q9H9J2	0
Q9HAV0	0
Q9HCM4	0
Q9HCP0	0
Q9NP97	0
Q9NPJ3	0
Q9NV70	0
Q9NVD7	0
Q9NXU5	0
Q9NYK5	0
Q9NZW5	0
Q9P0V3	0
Q9P2R7	0
Q9UHY1	0
Q9UJZ1	0
Q9UL46	0
Q9ULC3	0
Q9ULV4	0
Q9UPT5	0
Q9Y224	0
Q9Y266	0
Q9Y281	0
Q9Y2D5	0
Q9Y2J2	0
Q9Y3F4	0
Q9Y3L5	0
Q9Y490	0
Q9Y4F1	0
Q9Y4G6	0
Q9Y696	0
Q9Y6V0	0
