## Supplementary Code 1 for "Inferring differential subcellular localisation in comparative spatial proteomics using BANDLE": beltran24translocfitler.csv

	x
A8MXV4	1
O00746	1
O14494	1
O14495	1
O14569	1
O14617	1
O14657	1
O14828	1
O14980	1
O15126	1
O15258	1
O15260	1
O43264	1
O43293	1
O43294	1
O43402	1
O43493	1
O43504	1
O43747	1
O43865	1
O43920	1
O60291	1
O60476	1
O60488	1
O60518	1
O75477	1
O75787	1
O75844	1
O76074	1
O94905	1
O95433	1
O95782	1
O96005	1
P00387	1
P00403	1
P01033	1
P01130	1
P02452	1
P02462	1
P02786	1
P04264	1
P04843	1
P05067	1
P05387	1
P05976	1
P07203	1
P07384	1
P07711	1
P08243	1
P08962	1
P10321	1
P11279	1
P11498	1
P12109	1
P15531	1
P16435	1
P17152	1
P17302	1
P17405	1
P17655	1
P19367	1
P20042	1
P20337	1
P20339	1
P20618	1
P20645	1
P21964	1
P22061	1
P22392	1
P25685	1
P26572	1
P27816	1
P28070	1
P28300	1
P28799	1
P29692	1
P30536	1
P31939	1
P35080-2	1
P35527	1
P35556	1
P36543	1
P38435	1
P39023	1
P41250	1
P45974	1
P46976	1
P49589	1
P49757	1
P49768	1
P51151	1
P51571	1
P51636	1
P51665	1
P51798	1
P51809	1
P52306	1
P53680	1
P55786	1
P56385	1
P57105	1
P60660	1
P61019	1
P61077	1
P62140	1
P62266	1
P62750	1
P62841	1
P62888	1
P62899	1
P62906	1
P62913	1
P63010	1
P63261	1
P68371	1
P68400	1
Q00765	1
Q02790	1
Q06210	1
Q06481	1
Q07020	1
Q07065	1
Q08431	1
Q12841	1
Q13283	1
Q13347	1
Q13501	1
Q13509	1
Q14203	1
Q14258	1
Q15019	1
Q15041	1
Q15643	1
Q16181	1
Q16799	1
Q4G176	1
Q53TN4	1
Q5HYI8	1
Q5RI15	1
Q5T9L3	1
Q5VST6	1
Q5ZPR3	1
Q6DD88	1
Q6GMV3	1
Q6P1Q0	1
Q6WCQ1	1
Q6YP21	1
Q6ZXV5	1
Q70UQ0-4	1
Q7Z2W4	1
Q7Z406	1
Q86T03	1
Q86WC4	1
Q8N0U8	1
Q8N357	1
Q8N697	1
Q8NFF5	1
Q8NFQ8	1
Q8NHG7	1
Q8TCT9	1
Q8TDW0	1
Q8WXF7	1
Q92504	1
Q92508	1
Q92542	1
Q92581	1
Q92973	1
Q969E2	1
Q969V3	1
Q96CS3	1
Q96DM3	1
Q9Y383	1
Q99460	1
Q99653	1
Q99816	1
Q9BQB6	1
Q9BQE3	1
Q9BRK3	1
Q9BTU6	1
Q9C0E8	1
Q9GZY8	1
Q9H0E2	1
Q9H0U4	1
Q9H3K2	1
Q9H3Z4	1
Q9H4L5	1
Q9HBH5	1
Q9HCE0	1
Q9HCU0	1
Q9NP72	1
Q9NPA0	1
Q9NPL8	1
Q9NQX7	1
Q9NRA2	1
Q9NRG7	1
Q9NRP0	1
Q9NRV9	1
Q9NRW7	1
Q9NTJ3	1
Q9NW15	1
Q9NXH8	1
Q9NYL4	1
Q9NZ43	1
Q9P003	1
Q9UBG0	1
Q9UEU0	1
Q9UHN6	1
Q9UIQ6	1
Q9UJ70	1
Q9UJ83	1
Q9UKM7	1
Q9UKS6	1
Q9UL25	1
Q9ULG6	1
Q9UNK0	1
Q9UNL2	1
Q9UP95	1
Q9UQ80	1
Q9UQN3	1
Q9Y262	1
Q9Y282	1
Q9Y2R0	1
Q9Y3D6	1
Q9Y3E5	1
Q9Y487	1
Q9Y5S1	1
Q9Y679	1
Q9Y6C2	1
Q9Y6C9	1
Q9Y6H1	1
Q9Y6I9	1
O43464	0.999
O43716	0.999
O60884	0.999
P08236	0.999
P08572	0.999
P21281	0.999
P21399	0.999
P27635	0.999
P30040	0.999
P46977	0.999
P49588	0.999
Q13596	0.999
Q15363	0.999
Q15526	0.999
Q15738	0.999
Q53H82	0.999
Q7L1Q6	0.999
Q86XR7	0.999
Q8IWB9	0.999
Q8NI22	0.999
Q8TAD7	0.999
Q8TED1	0.999
Q9BSJ8	0.999
Q9UBP9	0.999
Q9UG56	0.999
Q9Y639	0.999
P01034	0.998
P62942	0.998
Q13409	0.998
Q14764	0.998
Q16270	0.998
Q8IY95	0.998
Q99805	0.998
Q9BQ49	0.998
Q9NYJ1	0.998
Q9P2E5	0.998
Q9UBP4	0.998
Q9Y230	0.998
Q15113	0.997
Q96SL4	0.997
Q9BQD3	0.997
Q9HD45	0.997
Q9NZM1	0.997
Q9Y265	0.997
Q9Y394	0.997
P09619	0.996
P17980	0.996
P36578	0.996
P68104	0.996
Q02809	0.996
Q8WUM9	0.996
Q92629	0.996
Q96HD1	0.996
Q99873	0.996
Q9Y2Q3	0.996
Q9Y3D3	0.996
O75762	0.995
O95817	0.995
P15170	0.995
P15289	0.995
P27824	0.995
Q8IXI2	0.995
Q8N766	0.995
Q96RQ1	0.995
Q9BZF1	0.995
Q9Y2A7	0.995
P07942	0.994
P26373	0.994
P61106	0.994
P08865	0.993
P18085	0.993
P50281	0.993
P55287	0.993
Q68CQ7	0.993
Q96LW7	0.993
O15321	0.992
O43242	0.992
Q08380	0.992
Q8N2F6	0.992
Q9UBQ5	0.992
Q9Y371	0.992
P51114	0.991
P62910	0.991
Q07866	0.991
Q9BS26	0.991
P08240	0.99
P53618	0.99
P80723	0.99
Q13277	0.99
Q4KMQ2	0.99
O15118	0.989
Q6UW02	0.989
Q9P035	0.989
P31749	0.988
Q15382	0.988
Q9UM54	0.988
O00231	0.987
O43854	0.987
Q06136	0.987
Q16610	0.986
Q96AQ6	0.986
Q9BUP3	0.986
O75521	0.985
Q5GLZ8	0.985
P07099	0.984
P61006	0.984
Q9Y4K0	0.984
O60749	0.983
P17066	0.983
Q96K19	0.981
Q9Y2H6	0.981
Q9BU23	0.98
P14406	0.979
Q13443	0.979
Q15436	0.979
P05161	0.976
P11166	0.975
Q8WUY8	0.974
P12111	0.972
Q96D15	0.972
Q9BV79	0.972
Q9UI12	0.969
Q14728	0.968
Q8N474	0.968
Q96S66	0.967
Q92616	0.965
P62280	0.963
Q8NB49	0.962
Q15121	0.959
Q07960	0.957
P05556	0.955
P21283	0.955
P55145	0.955
Q5M775	0.955
O15269	0.954
P14209	0.952
P78344	0.946
Q9H0U6	0.945
P10909	0.944
P20073	0.944
Q92544	0.944
Q9HB40	0.943
Q9NUM4	0.942
Q14789	0.941
P12956	0.94
Q9Y4P3	0.94
P04406	0.936
Q9BQJ4	0.936
P63208	0.933
Q9P2E9	0.93
P48739	0.928
Q9NXW2	0.928
Q8NBJ5	0.924
P09601	0.916
Q9HAC8	0.916
P35606	0.914
P67870	0.913
Q96QD8	0.913
Q9UDW1	0.911
P62834	0.909
Q9HB90	0.906
P06753-2	0.905
P57088	0.905
Q9BTV4	0.904
Q9GZX9	0.904
Q6P2I3	0.899
Q9Y2B0	0.898
Q9Y2C4	0.898
Q96KA5	0.896
Q9H4I3	0.89
O75063	0.886
Q969X5	0.885
P17931	0.883
Q9Y678	0.879
O14832	0.878
O95822	0.877
P48556	0.875
O15235	0.868
P54578	0.863
P11047	0.857
P54852	0.848
O00154	0.846
P36406	0.844
Q13642	0.842
Q96IX5	0.841
P61224	0.832
Q9UPY5	0.826
P50897	0.818
Q86UB9	0.816
P51687	0.815
Q16881	0.815
P35475	0.81
P63241	0.805
P03928	0.804
Q99747	0.803
A1L0T0	0.802
P24593	0.802
Q13445	0.799
O95573	0.771
Q9Y6M5	0.771
P62333	0.768
Q92930	0.768
Q13190	0.767
Q9Y646	0.756
P26440	0.748
O60762	0.744
Q8NF37	0.741
Q14108	0.721
P50416	0.715
O43676	0.714
P51911	0.714
Q92538	0.687
O43491-4	0.68
Q9Y6M7	0.679
P24557	0.649
Q8NBQ5	0.632
P35610	0.62
O00469	0.609
Q9NR31	0.604
O14735	0.601
O75534	0.6
P45954	0.597
Q8NBJ7	0.597
P11216	0.588
O43633	0.574
Q13045	0.574
Q8NFJ5	0.569
Q9NQH7	0.569
Q12907	0.548
O95372	0.533
Q7Z2K6	0.52
Q09666	0.504
Q6YN16	0.482
P32322	0.463
P26038	0.452
Q9NRZ7	0.438
P43686	0.414
P62829	0.407
P78357	0.406
P62851	0.398
Q9BYN8	0.395
Q9UH99	0.376
O15121	0.371
P18031	0.368
Q3YBM2	0.34
O75962	0.333
Q5BJF2	0.315
O60637	0.309
P35611	0.308
Q16363	0.299
Q9Y277	0.286
P49257	0.279
Q9HD33	0.278
Q7Z4W1	0.275
P22314	0.271
Q13162	0.256
Q9GZM5	0.247
P21980	0.24
P10644	0.237
Q9UHQ9	0.237
O96000	0.231
O00471	0.229
P84095	0.223
Q9UBM7	0.222
P11142	0.194
Q13232	0.194
P09871	0.191
Q93063	0.191
O75718	0.189
P15529	0.179
Q8IVS2	0.173
P33121	0.167
Q8IXI1	0.162
P42892	0.157
Q04637	0.156
Q15262	0.152
P82663	0.142
Q9UI09	0.138
Q96HV5	0.136
P59768	0.125
Q99442	0.124
P33316	0.115
O75964	0.107
Q9BVK6	0.106
P21397	0.098
P25788	0.091
Q14152	0.089
Q8N129	0.089
Q99439	0.088
P49023	0.082
P10620	0.079
O15382	0.078
P62857	0.074
Q9NS69	0.074
P07355	0.07
A0FGR8	0.0590000000000001
Q7Z7H5	0.05
Q96CG8	0.05
O00560	0.047
P55072	0.045
Q6P9B6	0.04
P61158	0.036
Q92747	0.036
O75131	0.035
P12268	0.034
Q9BPW8	0.033
P08107	0.032
Q9Y2D4	0.03
Q15233	0.029
P15311	0.027
O60763	0.026
P28074	0.024
Q99584	0.024
Q96AC1	0.022
Q10472	0.02
Q12904	0.02
Q14204	0.019
Q8N8R3	0.019
Q96EL2	0.019
Q9P0K7	0.018
P08574	0.017
Q7L2E3	0.017
O43852-2	0.014
Q6PI78	0.014
Q9HBR0	0.014
Q96N66	0.013
P07900	0.011
Q04446	0.011
O60841	0.01
O95864	0.00900000000000001
Q00059	0.00900000000000001
O00264	0.00800000000000001
Q86TM6	0.00700000000000001
Q9NYY8	0.00700000000000001
Q14974	0.00600000000000001
Q7L311	0.00600000000000001
P11413	0.005
Q14249	0.005
Q7KYR7	0.005
O15511	0.004
P46459	0.004
Q96BW9	0.004
Q9BYT8	0.004
Q9C0B5	0.004
P02792	0.003
P61011	0.003
P62330	0.003
P62701	0.003
Q4V9L6	0.003
Q9H0P0	0.003
Q9HAV7	0.003
P09525	0.002
P46821	0.002
Q13563	0.002
Q14008	0.002
Q16795	0.002
Q5XKP0	0.002
Q8IYB8	0.002
Q96RD7	0.002
Q99829	0.002
Q9H1K1	0.002
Q9NZJ7	0.002
O75390	0.001
O75879	0.001
O95139	0.001
P00505	0.001
P80297	0.001
P06703	0.001
P09543	0.001
P10301	0.001
P30038	0.001
P34932	0.001
P54819	0.001
P82650	0.001
Q01518	0.001
Q12959	0.001
Q16134	0.001
Q16762	0.001
Q16836	0.001
Q92552	0.001
Q96AG3	0.001
Q9NNW7	0.001
Q9UHB6	0.001
Q9UL26	0.001
Q9Y3D9	0.001
P78368	0.001
A4D1E9	0
O00159	0
O15145	0
O15427	0
O43491	0
O43772	0
O60645	0
O60664	0
O60716	0
O75323	0
O75781	0
O75874	0
O75886	0
O75947	0
O94874	0
O95183	0
O95299	0
O95831	0
O95980	0
P01116	0
P04632	0
P06396	0
P06748	0
P08134	0
P10606	0
P12694	0
P13693	0
P13995	0
P14927	0
P15151	0
P16070	0
P19338	0
P23219	0
P23381	0
P23434	0
P23526	0
P23786	0
P26639	0
P29323	0
P29401	0
P29992	0
P30084	0
P35240	0
P36542	0
P36551	0
P37837	0
P38117	0
P38571	0
P40227	0
P42356	0
P46940	0
P48059	0
P48426	0
P48735	0
P49411	0
P49773	0
P49821	0
P50213	0
P50990	0
P50991	0
P52209	0
P52788	0
P53985	0
P54289	0
P54727	0
P56181-2	0
P56199	0
P84077	0
P62081	0
P62158	0
P62873	0
P63000	0
P63096	0
P78371	0
Q00013	0
Q00610	0
Q02252	0
Q06830	0
Q13155	0
Q13740	0
Q14019	0
Q14126	0
Q14160	0
Q14642	0
Q15147	0
Q15286	0
Q15758	0
Q16698	0
Q5U5X0	0
Q6NYC8	0
Q6PGP7	0
Q709C8	0
Q7L8L6	0
Q7Z5G4	0
Q86WA6	0
Q8IWE4	0
Q8N5C1	0
Q8N8S7	0
Q8ND76	0
Q8TAE8	0
Q8TC12	0
Q8WW59	0
Q92974	0
Q969Z0	0
Q96C36	0
Q96EY7	0
Q96GC5	0
Q96I99	0
Q96JB5	0
Q96KN7	0
Q96KP1	0
Q96N67	0
Q96QK1	0
Q96S52	0
Q99426	0
Q9BXS4	0
Q9BYD1	0
Q9H089	0
Q9H0X9	0
Q9H2D6	0
Q9H4G4	0
Q9H4M9	0
Q9H857	0
Q9H9J2	0
Q9HAV0	0
Q9NP97	0
Q9NXU5	0
Q9P2R7	0
Q9UHY1	0
Q9UJZ1	0
Q9ULC3	0
Q9UPT5	0
Q9Y224	0
Q9Y266	0
Q9Y2J2	0
Q9Y3L5	0
Q9Y4F1	0
Q9Y4G6	0
Q9Y6V0	0
