## Supplementary Code 1 for "Inferring differential subcellular localisation in comparative spatial proteomics using BANDLE": beltranbackcyto.csv

	x
1	O14980
2	O43175
3	O43681
4	O60701
5	O76074
6	O95340
7	P07384
8	P07437
9	P08243
10	P13489
11	P17655
12	P21266
13	P22392
14	P31939
15	P35080-2
16	P40925
17	P45974
18	P48444
19	P49589
20	P51665
21	P52306
22	P53004
23	P61077
24	P62195
25	P68371
26	Q02790
27	Q06210
28	Q13347
29	Q13509
30	Q14192
31	Q99460
32	Q9BQE3
33	Q9HCU0
34	Q9UJ70
35	Q9Y262
36	P04792
37	P21399
38	P31689
39	P49588
40	P50995
41	P55735
42	P63244
43	Q13596
44	Q7L1Q6
45	Q9NTK5
46	Q9Y3A5
47	P00568
48	P36507
49	P62942
50	Q02952
51	Q14764
52	Q9Y230
53	P30626
54	Q9Y265
55	P17980
56	P49327
57	P68104
58	Q01813
59	Q99873
60	O95817
61	P15170
62	O95865
63	P46060
64	P60842
65	P08865
66	P18085
67	P19623
68	O43776
69	Q9UBQ5
70	Q9Y371
71	P53618
72	P80723
73	Q16401
74	Q15382
75	O00231
76	P50502
77	Q5GLZ8
78	O60749
79	Q13557
80	Q15436
81	P05161
82	P40616
83	P52292
84	Q15121
85	Q07960
86	P62191
87	P52943
88	P14209
89	P20073
90	P42224
91	P48739
92	Q9UNH7
93	Q9HAC8
94	Q04771
95	P35606
96	P67870
97	P17931
98	Q9Y678
99	P48556
100	P54578
101	P36406
102	Q13642
103	P61224
104	Q13200
105	P63241
106	P62333
107	P15559
108	Q8IWE2
109	Q92538
110	O43491-4
111	P54136
112	P59998
113	Q9HAU4
114	P11216
115	P26038
116	P47756
117	P28066
118	Q3YBM2
119	Q8WVM8
120	P22314
121	O95721
122	P10644
123	Q9NP84
124	P11142
125	O43399
126	P61769
127	P42892
128	P61160
129	Q9NY33
130	P39019
131	P54920
132	P63313
133	P25788
134	P49023
135	P62857
136	P31948
137	Q9BZG1
138	P55072
139	Q96C19
140	Q6P9B6
141	O75131
142	Q14847
143	P08107
144	O60763
145	P04114
146	P28074
147	Q99584
148	P04080
149	Q15043
150	P25786
151	P07900
152	P49721
153	P63220
154	Q04446
155	Q16555
156	O14818
157	Q99536
158	P00338
159	Q14974
160	Q9P2R3
161	O14683
162	P10599
163	P47755
164	P61081
165	P30153
166	P46459
167	O15498
168	P09525
169	P30086
170	P61586
171	Q99829
172	P80297
173	P06703
174	P09936
175	P10768
176	P13639
177	P17612
178	P23528
179	P25787
180	P25789
181	P34932
182	Q01518
183	P16298
184	Q14914
185	Q8TD55
186	Q9BQS8
187	Q9UL26
188	Q9GZQ8
189	O00299
190	O14964
191	O43396
192	O60664
193	O75874
194	O75886
195	O94760
196	O94804
197	P04083
198	P04632
199	P06396
200	P08134
201	P08238
202	P12277
203	P13693
204	P14618-2
205	P17987
206	P18206
207	P23381
208	P23526
209	P26639
210	P27348
211	P28482
212	P29401
213	P30041
214	P37802
215	P37837
216	P40227
217	P43487
218	P46108
219	P48643
220	P49368
221	P49773
222	P50395
223	P50990
224	P50991
225	P52209
226	P52788
227	P54727
228	P60900
229	P60981
230	P61088
231	P84077
232	P62258
233	P62826
234	P62937
235	P68036
236	P78371
237	P78417
238	Q06830
239	Q14019
240	Q16658
241	Q709C8
242	Q96KN7
243	Q96QK1
244	Q99426
245	Q99832
246	Q9H223
247	Q9H4M9
248	Q9NP97
249	Q9UHY1
250	Q9UL46
251	Q9Y266
252	Q9Y281
253	Q9Y3F4
254	Q9Y696
255	Q9Y6V0
