## Supplementary Code 1 for "Inferring differential subcellular localisation in comparative spatial proteomics using BANDLE": beltranCyttoPM.csv

	x
1	O00291
2	O75955
3	O94973
4	O95782
5	O95810
6	P24534
7	P49757
8	P49768
9	P51636
10	P63010
11	Q01082
12	Q13425
13	Q13813
14	Q14118
15	Q14254
16	Q15019
17	Q16181
18	Q6NZI2
19	Q6WCQ1
20	Q8NHG7
21	Q8TDW0
22	Q969G5
23	Q96CW1
24	Q9NVA2
25	Q9UKX5
26	Q9ULH0
27	Q8TAD7
28	Q9Y639
29	O15439
30	P11169
31	Q92629
32	P55287
33	P11166
34	Q8NB49
35	P46939
36	Q5M775
37	P62834
38	Q9HB90
39	P54852
40	Q9Y6M5
41	P18564
42	P51911
43	P09496
44	Q15417
