## Supplementary Code 1 for "Inferring differential subcellular localisation in comparative spatial proteomics using BANDLE": beltranlystoER.csv

	x
1	O14656
2	O14657
3	O43493
4	O43504
5	O43657
6	O75477
7	O75787
8	O75976
9	O94905
10	O95772
11	P00167
12	P00749
13	P05067
14	P05121
15	P07996
16	P11717
17	P16435
18	P20340
19	P26885
20	P51572
21	P51798
22	P61019
23	P98194
24	P13164
25	Q02818
26	Q06481
27	Q15904
28	Q5HYI8
29	Q5W111
30	Q6DD88
31	Q86WC4
32	Q8N357
33	Q8NFQ8
34	Q8TCT9
35	Q8WTV0
36	Q8WXF7
37	Q9H3U5
38	Q9NRA2
39	Q9NTJ5
40	Q9NVJ2
41	Q9P2C4
42	Q9Y487
43	Q15363
44	Q86XR7
45	Q8NI22
46	P00750
47	Q8IY95
48	Q8NEW0
49	Q9BQD3
50	O15118
51	O43854
52	P07099
53	P61916
54	P11117
55	Q969X5
56	Q9Y646
57	Q14108
