## Supplementary Code 1 for "Inferring differential subcellular localisation in comparative spatial proteomics using BANDLE": beltranoutdenscyto.csv

	x
1	A2RRP1
2	O00291
3	O14494
4	O14495
5	O14569
6	O14617
7	O14662
8	O14828
9	O15126
10	O15127
11	O15400
12	O43264
13	O43293
14	O43747
15	O43760
16	O60291
17	O75165
18	O75396
19	O75844
20	O75955
21	O94973
22	O95292
23	O95433
24	O95782
25	O95810
26	P00441
27	P01130
28	P02786
29	P07195
30	P08962
31	P10321
32	P11279
33	P13473
34	P15121
35	P15531
36	P16152
37	P16615
38	P17302
39	P20042
40	P20336
41	P20337
42	P20338
43	P20339
44	P20618
45	P20645
46	P21964
47	P22061
48	P24390
49	P24534
50	P25685
51	P27701
52	P28070
53	P28799
54	P29692
55	P30519
56	P35237
57	P36543
58	P37108
59	P40189
60	P46777
61	P46783
62	P49458
63	P49757
64	P49768
65	P51148
66	P51149
67	P51151
68	P51636
69	P51809
70	P53680
71	P53801
72	P55290
73	P55786
74	P60660
75	P61020
76	P61026
77	P61163
78	P61421
79	P62244
80	P62750
81	P62820
82	P62841
83	P62979
84	P63010
85	P68400
86	P84098
87	P86791
88	Q00765
89	Q01082
90	Q03135
91	Q07954
92	Q08431
93	Q12981
94	Q13283
95	Q13425
96	Q13488
97	Q13501
98	Q13637
99	Q13813
100	Q14118
101	Q14203
102	Q14254
103	Q14258
104	Q15019
105	Q15041
106	Q15643
107	Q16181
108	Q16799
109	Q16864
110	Q29983
111	Q53TN4
112	Q58DX5
113	Q5T3F8
114	Q5T9L3
115	Q5VST6
116	Q5ZPR3
117	Q658P3
118	Q6IQ22
119	Q6NZI2
120	Q6WCQ1
121	Q6ZS17
122	Q7L1V2
123	Q7Z2W4
124	Q86T03
125	Q86VR2
126	Q86Y82
127	Q8IWT6
128	Q8N0U8
129	Q8N5M9
130	Q8N697
131	Q8NHG7
132	Q8TD43
133	Q8TDW0
134	Q8WUM4
135	Q92508
136	Q92542
137	Q92581
138	Q92614
139	Q93050
140	Q969E2
141	Q969G5
142	Q96CW1
143	Q96DM3
144	Q96FQ6
145	Q96RF0
146	Q99497
147	Q99653
148	Q99816
149	Q9BQB6
150	Q9BRK3
151	Q9BTU6
152	Q9C0E8
153	Q9H0E2
154	Q9H0U4
155	Q9H3Z4
156	Q9H4L5
157	Q9HCE0
158	Q9NP72
159	Q9NQX7
160	Q9NRW7
161	Q9NRX5
162	Q9NRY6
163	Q9NV96
164	Q9NVA2
165	Q9NW15
166	Q9NZ43
167	Q9P003
168	Q9P0L0
169	Q9P2W9
170	Q9TNN7
171	Q9UBG0
172	Q9UEU0
173	Q9UHA4
174	Q9UHN6
175	Q9UIQ6
176	Q9UKS6
177	Q9UKX5
178	Q9UL25
179	Q9ULH0
180	Q9UNK0
181	Q9UP95
182	Q9UQ80
183	Q9UQN3
184	Q9Y2Q5
185	Q9Y5S1
186	Q9Y5S2
187	Q9Y679
188	Q9Y6I9
