## Supplementary Code 1 for "Inferring differential subcellular localisation in comparative spatial proteomics using BANDLE": beltranoutdenscytoER.csv

	x
1	A2RRP1
2	O14494
3	O14495
4	O14617
5	O14662
6	O14828
7	O15126
8	O43264
9	O43747
10	O75165
11	O75844
12	P00441
13	P08962
14	P10321
15	P11279
16	P13473
17	P16615
18	P20042
19	P20336
20	P20338
21	P20645
22	P21964
23	P27701
24	P30519
25	P35237
26	P37108
27	P49458
28	P51149
29	P51151
30	P51809
31	P53801
32	P61421
33	P62979
34	P86791
35	Q08431
36	Q12981
37	Q13283
38	Q13488
39	Q15041
40	Q15643
41	Q16799
42	Q16864
43	Q29983
44	Q5T9L3
45	Q5VST6
46	Q6IQ22
47	Q7L1V2
48	Q86T03
49	Q86VR2
50	Q8N0U8
51	Q8WUM4
52	Q92542
53	Q93050
54	Q96DM3
55	Q96RF0
56	Q99816
57	Q9BRK3
58	Q9BTU6
59	Q9H0E2
60	Q9H0U4
61	Q9NP72
62	Q9NQX7
63	Q9NRX5
64	Q9NV96
65	Q9NW15
66	Q9NZ43
67	Q9P0L0
68	Q9P2W9
69	Q9UEU0
70	Q9UHA4
71	Q9UHN6
72	Q9UIQ6
73	Q9UKS6
74	Q9UNK0
75	Q9UQ80
76	Q9UQN3
77	Q9Y2Q5
78	Q9Y679
79	Q9Y6I9
