## Supplementary Code 1 for "Inferring differential subcellular localisation in comparative spatial proteomics using BANDLE": beltranoutdenscytoGolgi.csv

	x
1	O14569
2	O60291
3	O95433
4	P01130
5	P07195
6	P15121
7	P15531
8	P17302
9	P20337
10	P20339
11	P20618
12	P22061
13	P24390
14	P25685
15	P28070
16	P28799
17	P29692
18	P46777
19	P46783
20	P51148
21	P53680
22	P55786
23	P60660
24	P61020
25	P61163
26	P62244
27	P62841
28	P68400
29	Q13501
30	Q13637
31	Q14203
32	Q14258
33	Q53TN4
34	Q658P3
35	Q6ZS17
36	Q7Z2W4
37	Q8N697
38	Q8TD43
39	Q92614
40	Q96FQ6
41	Q99497
42	Q9BQB6
43	Q9HCE0
44	Q9P003
45	Q9UL25
46	Q9Y5S1
47	Q9Y5S2
