## Supplementary Code 1 for "Inferring differential subcellular localisation in comparative spatial proteomics using BANDLE": beltranoutdenssec.csv

	x
1	A2RRP1
2	O00291
3	O14494
4	O14495
5	O14569
6	O14617
7	O14662
8	O14828
9	O15126
10	O43264
11	O43747
12	O60291
13	O75165
14	O75844
15	O75955
16	O94973
17	O95433
18	O95782
19	O95810
20	P00441
21	P01130
22	P07195
23	P08962
24	P10321
25	P11279
26	P13473
27	P15121
28	P15531
29	P16615
30	P17302
31	P20042
32	P20336
33	P20337
34	P20338
35	P20339
36	P20618
37	P20645
38	P21964
39	P22061
40	P24390
41	P24534
42	P25685
43	P27701
44	P28070
45	P28799
46	P29692
47	P30519
48	P35237
49	P37108
50	P46777
51	P46783
52	P49458
53	P49757
54	P49768
55	P51148
56	P51149
57	P51151
58	P51636
59	P51809
60	P53680
61	P53801
62	P55786
63	P60660
64	P61020
65	P61163
66	P61421
67	P62244
68	P62841
69	P62979
70	P63010
71	P68400
72	P86791
73	Q01082
74	Q08431
75	Q12981
76	Q13283
77	Q13425
78	Q13488
79	Q13501
80	Q13637
81	Q13813
82	Q14118
83	Q14203
84	Q14254
85	Q14258
86	Q15019
87	Q15041
88	Q15643
89	Q16181
90	Q16799
91	Q16864
92	Q29983
93	Q53TN4
94	Q5T9L3
95	Q5VST6
96	Q658P3
97	Q6IQ22
98	Q6NZI2
99	Q6WCQ1
100	Q6ZS17
101	Q7L1V2
102	Q7Z2W4
103	Q86T03
104	Q86VR2
105	Q8N0U8
106	Q8N697
107	Q8NHG7
108	Q8TD43
109	Q8TDW0
110	Q8WUM4
111	Q92542
112	Q92614
113	Q93050
114	Q969G5
115	Q96CW1
116	Q96DM3
117	Q96FQ6
118	Q96RF0
119	Q99497
120	Q99816
121	Q9BQB6
122	Q9BRK3
123	Q9BTU6
124	Q9H0E2
125	Q9H0U4
126	Q9HCE0
127	Q9NP72
128	Q9NQX7
129	Q9NRX5
130	Q9NV96
131	Q9NVA2
132	Q9NW15
133	Q9NZ43
134	Q9P003
135	Q9P0L0
136	Q9P2W9
137	Q9UEU0
138	Q9UHA4
139	Q9UHN6
140	Q9UIQ6
141	Q9UKS6
142	Q9UKX5
143	Q9UL25
144	Q9ULH0
145	Q9UNK0
146	Q9UQ80
147	Q9UQN3
148	Q9Y2Q5
149	Q9Y5S1
150	Q9Y5S2
151	Q9Y679
152	Q9Y6I9
