## Supplementary Code 1 for "Inferring differential subcellular localisation in comparative spatial proteomics using BANDLE": beltranPMout.csv

	x
1	O15143
2	O15484
3	O43294
4	O43865
5	O95297
6	P27816
7	P50570
8	P55209
9	P62140
10	P63261
11	Q13418
12	Q14315
13	Q68CZ2
14	Q96HC4
15	Q8WX93
16	P68032
17	P09619
18	Q9Y2A7
19	Q07866
20	P51153
21	P06753-2
22	Q7L576
23	Q10588
24	Q9Y6M7
25	O43707
26	Q9NR31
27	Q13045
28	O15031
29	Q13561
