## Supplementary Code 1 for "Inferring differential subcellular localisation in comparative spatial proteomics using BANDLE": daviesb_movers.csv

	x
1	Q676U5;Q676U5-2;Q676U5-3;Q676U5-5;Q676U5-4
2	Q9UHR4
3	Q86YS7-3;Q86YS7;Q86YS7-2;Q86YS7-4;Q86YS7-5
4	O94919
5	Q27J81;Q27J81-2
6	A6NDG6
7	P41236;Q6NXS1
8	Q9Y3E5
9	Q9NRX5
10	Q13530;Q13530-2
11	P52888
12	Q8N511
13	Q9C037;Q9C037-2;Q9C037-3
14	Q04323;Q04323-2
15	O95816;O95816-2
16	P51159;P51159-2
17	P10155;P10155-5;P10155-3;P10155-4;P10155-2
18	O95857
19	Q14139;Q14139-2
20	Q9H1H9-3;Q9H1H9;Q9H1H9-2;Q9H1H9-4
21	Q6DN12;Q6DN12-2;Q6DN12-3;Q6DN12-4
22	O95394;O95394-3;O95394-4
23	P0CW18
24	O94966-7;O94966-6;O94966-5;O94966;O94966-3;O94966-4
25	Q14318-2
26	Q8N129
27	Q10589;Q10589-2
28	Q9H2H9
29	P06858
30	Q5VSL9;Q5VSL9-2;Q5VSL9-3
31	P63165
32	P48681
33	Q9NPA0
34	Q13564;Q13564-2;Q13564-4;Q13564-3
35	Q9UK23;Q9UK23-2;Q9UK23-3
36	P61960
37	Q9UPR0;Q9UPR0-3;Q9UPR0-2
38	Q9UNN5;Q9UNN5-2
39	Q9UKX7;Q9UKX7-2
40	P54725;P54725-2;P54725-3
41	P48637;P48637-2
42	Q13464
43	Q9UIA9
44	P11387
45	Q13421-4;Q13421-3;Q13421-2;Q13421
46	O75367;O75367-3;O75367-2
47	Q14116;Q14116-2
48	Q9HB07
49	P61009
50	Q9UNL2-2;Q9UNL2
