## Supplementary Code 1 for "Inferring differential subcellular localisation in comparative spatial proteomics using BANDLE": daviese_movers.csv

	x
1	Q86YQ8
2	P04626;P04626-5;P04626-4;P04626-3;P04626-2;P04626-6
3	P09038;P09038-2;P09038-3;P09038-1
4	Q9Y613
5	P02794
6	O75367;O75367-3;O75367-2
7	Q9BY32;Q9BY32-3;Q9BY32-2
8	Q02241;Q02241-2
9	P02545;P02545-6;P02545-3;P02545-4
10	Q6DN12;Q6DN12-2;Q6DN12-3;Q6DN12-4
11	Q9Y3A3;Q9Y3A3-2;Q9Y3A3-3
12	Q9BQG2
13	Q13492;Q13492-2;Q13492-5;Q13492-3;Q13492-4
14	P49023;P49023-2;P49023-3;P49023-4
15	Q9H0H5
16	Q5VSL9;Q5VSL9-2;Q5VSL9-3
17	O43815;O43815-2
18	Q9NRL3;Q9NRL3-3
19	Q9UGI8;Q9UGI8-2
20	Q8N511
21	Q9C037;Q9C037-2;Q9C037-3
22	Q12792;Q12792-3;Q12792-4
23	Q9NYU1
24	Q9NP79;Q9NP79-2
25	O43264;O43264-2
26	P35580-4;P35580-2;P35580-5
27	Q96BY6-3;Q96BY6
28	P42566;P42566-2
29	P28715
30	P37235;P84074
31	Q9H8X2
32	P06858
33	Q00653;Q00653-4;Q00653-3
34	Q9UKX7;Q9UKX7-2
35	Q9Y570;Q9Y570-4;Q9Y570-2
36	P35241;P35241-5;P35241-4
37	Q13275;Q13275-2
38	Q9H2H9
39	Q5SQN1;Q5SQN1-2
40	Q13033-2;Q13033
41	Q68CZ2;Q68CZ2-2
42	Q9UMX0;Q9UMX0-2
43	Q5T2E6;Q5T2E6-2
44	Q96PY5;Q96PY5-3
45	P36915;P36915-2
46	O75146;O75146-2
47	P14735;P14735-2
48	Q9H3F6;Q9H3F6-2
49	Q5H8A4;Q5H8A4-2;Q5H8A4-4;Q5H8A4-6;Q5H8A4-3;Q5H8A4-5
50	P17706;P17706-2;P17706-4;P17706-3
