## Supplementary Code 1 for "Inferring differential subcellular localisation in comparative spatial proteomics using BANDLE": filteredmoversdavies.csv

	x
Q676U5;Q676U5-2;Q676U5-3;Q676U5-5;Q676U5-4	1
Q86YS7-3;Q86YS7;Q86YS7-2;Q86YS7-4;Q86YS7-5	8
A6NDG6	1
P41236;Q6NXS1	1
Q9Y3E5	8
Q9NRX5	1
Q13530;Q13530-2	1
P52888	1
Q04323;Q04323-2	1
P51159;P51159-2	11
P10155;P10155-5;P10155-3;P10155-4;P10155-2	1
Q9H1H9-3;Q9H1H9;Q9H1H9-2;Q9H1H9-4	1
O95394;O95394-3;O95394-4	1
Q14318-2	2
Q8N129	2
Q10589;Q10589-2	1
Q5VSL9;Q5VSL9-2;Q5VSL9-3	1
P63165	11
P48681	1
Q9NPA0	2
Q13564;Q13564-2;Q13564-4;Q13564-3	1
Q9UPR0;Q9UPR0-3;Q9UPR0-2	1
Q9UNN5;Q9UNN5-2	1
Q9UKX7;Q9UKX7-2	4
P54725;P54725-2;P54725-3	1
P48637;P48637-2	1
Q13464	1
Q9UIA9	1
P11387	5
Q13421-4;Q13421-3;Q13421-2;Q13421	11
O75367;O75367-3;O75367-2	5
Q14116;Q14116-2	4
Q9HB07	1
P61009	10
Q9UNL2-2;Q9UNL2	10
