## Supplementary Code 1 for "Inferring differential subcellular localisation in comparative spatial proteomics using BANDLE": filteredmoversdavieshpa.csv

	x
Q676U5;Q676U5-2;Q676U5-3;Q676U5-5;Q676U5-4	1
Q9UHR4	1
Q86YS7-3;Q86YS7;Q86YS7-2;Q86YS7-4;Q86YS7-5	1
Q27J81;Q27J81-2	1
P41236;Q6NXS1	1
Q9Y3E5	1
Q9NRX5	1
Q13530;Q13530-2	1
P52888	1
Q8N511	1
Q9C037;Q9C037-2;Q9C037-3	1
O95816;O95816-2	0.998500749625187
P51159;P51159-2	0.998500749625187
P10155;P10155-5;P10155-3;P10155-4;P10155-2	0.998500749625187
Q14139;Q14139-2	0.998500749625187
Q9H1H9-3;Q9H1H9;Q9H1H9-2;Q9H1H9-4	0.997001499250375
Q6DN12;Q6DN12-2;Q6DN12-3;Q6DN12-4	0.997001499250375
O95394;O95394-3;O95394-4	0.997001499250375
P0CW18	0.997001499250375
O94966-7;O94966-6;O94966-5;O94966;O94966-3;O94966-4	0.997001499250375
Q14318-2	0.995502248875562
Q8N129	0.992503748125937
Q10589;Q10589-2	0.991004497751124
Q9H2H9	0.991004497751124
P06858	0.989505247376312
Q5VSL9;Q5VSL9-2;Q5VSL9-3	0.989505247376312
P63165	0.988005997001499
P48681	0.986506746626687
Q13564;Q13564-2;Q13564-4;Q13564-3	0.983508245877061
Q9UK23;Q9UK23-2;Q9UK23-3	0.983508245877061
P61960	0.983508245877061
Q9UPR0;Q9UPR0-3;Q9UPR0-2	0.982008995502249
Q9UKX7;Q9UKX7-2	0.980509745127436
P48637;P48637-2	0.976011994002999
Q13464	0.974512743628186
P11387	0.968515742128936
Q13421-4;Q13421-3;Q13421-2;Q13421	0.964017991004498
O75367;O75367-3;O75367-2	0.95952023988006
Q14116;Q14116-2	0.955022488755622
Q9HB07	0.95352323838081
P61009	0.95352323838081
Q9UNL2-2;Q9UNL2	0.947526236881559
