## Supplementary Code 1 for "Inferring differential subcellular localisation in comparative spatial proteomics using BANDLE": filtermoversdaviesuniprot.csv

	x
1	Q9Y672
2	Q96C19
3	Q8IZ81
4	P29966
5	Q6PJF5
6	P31431
7	Q9BXB5
8	Q9NRX5
9	Q96S97
10	O94966
11	Q96QD8
12	Q8N511
13	Q9UM22
14	O00220
15	P09132
16	Q99943
17	P10646
18	Q9H3Z4
19	Q13530
20	Q15382
21	O95372
22	Q14644
23	Q9HC21
24	Q07617
25	Q9Y376
26	O00468
27	Q8N5I4
28	O15498
29	P98196
30	Q9NYU1
31	Q9NZM3
32	Q6IQ22
33	Q5HYI8
34	Q14116
35	O43813
36	Q5UCC4
37	Q9UL15
38	P41236
39	O95210
40	P50851
41	Q86T03
42	Q13564
43	P51148
44	P52888
45	Q08209
46	Q92743
47	O43768
48	O00399
49	Q8N128
50	Q04323
51	P30408
52	Q14114
53	O94806
54	Q9H082
55	Q8IWW6
56	Q9NP61
57	Q13614
