## Supplementary Code 1 for "Inferring differential subcellular localisation in comparative spatial proteomics using BANDLE": HCMVstableprotiens.csv

	markers
O00115	Lysosome
O00116	Peroxisome
O00151	Cytosol
O00161	Plasma membrane
O00186	Plasma membrane
O00217	Mitochondria
O00483	Mitochondria
O00754	Lysosome
O14548	Mitochondria
O14734	Peroxisome
O14773	Lysosome
O15228	Peroxisome
O15254	Peroxisome
O15270	ER
O15460	ER
O75083	Cytosol
O75381	Peroxisome
O75439	Mitochondria
O75503	Lysosome
O75695	Plasma membrane
O75746	Mitochondria
O75880	Mitochondria
O76024	ER
O94826	Mitochondria
O94923	Golgi
O95140	Mitochondria
O95202	Mitochondria
O95249	Golgi
O95302	ER
O95563	Mitochondria
O95881	ER
O96008	Mitochondria
O96011	Peroxisome
P00558	Cytosol
P01889	Plasma membrane
P04040	Peroxisome
P04062	Lysosome
P04075	Cytosol
P04179	Mitochondria
P04181	Mitochondria
P04844	ER
P05023	Plasma membrane
P05026	Plasma membrane
P05091	Mitochondria
P05165	Mitochondria
P05166	Mitochondria
P06576	Mitochondria
P06733	Cytosol
P06744	Cytosol
P06756	Plasma membrane
P06865	Lysosome
P07339	Lysosome
P07686	Lysosome
P07741	Dense cytosol
P07814	Dense cytosol
P08133	Cytosol
P08195	Plasma membrane
P08473	Plasma membrane
P08648	Plasma membrane
P08758	Cytosol
P09110	Peroxisome
P09651	Nucleus
P10109	Mitochondria
P11021	ER
P11233	Plasma membrane
P13073	Mitochondria
P13667	ER
P13797	Cytosol
P14314	ER
P14625	ER
P14854	Mitochondria
P15144	Plasma membrane
P15586	Lysosome
P15954	Mitochondria
P17050	Lysosome
P17301	Plasma membrane
P17568	Mitochondria
P17900	Lysosome
P18669	Cytosol
P20020	Plasma membrane
P20933	Lysosome
P22102	Dense cytosol
P22626	Nucleus
P23229	Plasma membrane
P23284	ER
P23634	Plasma membrane
P25398	Dense cytosol
P25445	Plasma membrane
P25705	Mitochondria
P26006	Plasma membrane
P27487	Plasma membrane
P27797	ER
P28288	Peroxisome
P29317	Plasma membrane
P30042	Mitochondria
P30049	Mitochondria
P30101	ER
P30405	Mitochondria
P31946	Cytosol
P31947	Cytosol
P31949	Cytosol
P32119	Cytosol
P33527	Plasma membrane
P33897	Peroxisome
P33908	Golgi
P35221	Plasma membrane
P35232	Mitochondria
P35998	Dense cytosol
P36776	Mitochondria
P40939	Mitochondria
P42765	Mitochondria
P42785	Lysosome
P43121	Plasma membrane
P45880	Mitochondria
P46779	Dense cytosol
P48047	Mitochondria
P48509	Plasma membrane
P49406	Mitochondria
P49590	Mitochondria
P49591	Cytosol
P50454	ER
P51398	Mitochondria
P51659	Peroxisome
P51688	Lysosome
P51991	Nucleus
P52272	Nucleus
P52565	Cytosol
P53396	Dense cytosol
P53701	Mitochondria
P54577	Dense cytosol
P54709	Plasma membrane
P55084	Mitochondria
P56589	Peroxisome
P60174	Cytosol
P60866	Dense cytosol
P60953	Plasma membrane
P61981	Cytosol
P62070	Plasma membrane
P62072	Mitochondria
P62241	Dense cytosol
P62847	Dense cytosol
P63104	Cytosol
P67812	ER
P67936	Cytosol
P78527	Nucleus
P82673	Mitochondria
P82914	Mitochondria
P83111	Mitochondria
Q00839	Nucleus
Q01459	Lysosome
Q01995	Cytosol
Q04837	Mitochondria
Q08426	Peroxisome
Q08722	Plasma membrane
Q10471	Golgi
Q12765	Dense cytosol
Q12792	Cytosol
Q12797	ER
Q12846	Plasma membrane
Q13217	ER
Q13310	Dense cytosol
Q13423	Mitochondria
Q13505	Mitochondria
Q13510	Lysosome
Q13671	Dense cytosol
Q13724	ER
Q13885	Dense cytosol
Q14165	ER
Q14197	Mitochondria
Q14257	ER
Q14554	ER
Q14699	Plasma membrane
Q15031	Mitochondria
Q15067	Peroxisome
Q15070	Mitochondria
Q15084	ER
Q15293	ER
Q15746	Dense cytosol
Q16543	Cytosol
Q16706	Golgi
Q16740	Mitochondria
Q16822	Mitochondria
Q16832	Plasma membrane
Q16850	ER
Q3SXM5	Mitochondria
Q3ZCQ8	Mitochondria
Q4G0N4	Mitochondria
Q53GQ0	ER
Q53H12	Mitochondria
Q5H8A4	ER
Q5JPH6	Mitochondria
Q5JRA6	ER
Q5JRX3	Mitochondria
Q5JTZ9	Mitochondria
Q5T160	Mitochondria
Q5T4B2	ER
Q5T653	Mitochondria
Q6NUK1	Mitochondria
Q6NUM9	ER
Q6NUQ4	ER
Q6NVY1	Mitochondria
Q6PI48	Mitochondria
Q6PIU2	ER
Q6UB35	Mitochondria
Q6UXH1	ER
Q709F0	Peroxisome
Q7KZN9	Mitochondria
Q7L0Y3	Mitochondria
Q7Z4H8	ER
Q7Z7F7	Mitochondria
Q7Z7M9	Golgi
Q86SF2	Golgi
Q86SX6	Mitochondria
Q86UL3	ER
Q86WA8	Peroxisome
Q86Y39	Mitochondria
Q8IVL6	ER
Q8IWA4	Mitochondria
Q8IXB1	ER
Q8IXM3	Mitochondria
Q8N183	Mitochondria
Q8N983	Mitochondria
Q8NBL1	ER
Q8NBS9	ER
Q8NBZ7	Golgi
Q8NCH0	Golgi
Q8NCN5	Mitochondria
Q8NE86	Mitochondria
Q8NHP8	Lysosome
Q8TB61	Golgi
Q8TCC3	Mitochondria
Q8TCJ2	ER
Q8WVM0	Mitochondria
Q92598	Dense cytosol
Q92820	Lysosome
Q92896	Golgi
Q969N2	ER
Q96AY3	ER
Q96C01	Mitochondria
Q96CB9	Mitochondria
Q96CM8	Mitochondria
Q96DZ1	ER
Q96E11	Mitochondria
Q96EL3	Mitochondria
Q96HE7	ER
Q96JJ7	ER
Q96L58	Golgi
Q96PE7	Mitochondria
Q99714	Mitochondria
Q99757	Mitochondria
Q9BQ48	Mitochondria
Q9BRK5	Golgi
Q9BRQ6	Mitochondria
Q9BSR8	Golgi
Q9BUF5	Dense cytosol
Q9BVV7	Mitochondria
Q9BWM7	Mitochondria
Q9BX68	Mitochondria
Q9BY67	Plasma membrane
Q9BYD6	Mitochondria
Q9BZQ6	ER
Q9H173	ER
Q9H299	Cytosol
Q9H2K0	Mitochondria
Q9H300	Mitochondria
Q9H490	ER
Q9H5V8	Plasma membrane
Q9H845	Mitochondria
Q9H936	Mitochondria
Q9H9B4	Mitochondria
Q9HA77	Mitochondria
Q9HAT2	Lysosome
Q9HCC0	Mitochondria
Q9HD20	ER
Q9NP81	Mitochondria
Q9NQ50	Mitochondria
Q9NR12	Dense cytosol
Q9NR28	Mitochondria
Q9NRX2	Mitochondria
Q9NRX4	Cytosol
Q9NSE4	Mitochondria
Q9NTG7	Mitochondria
Q9NUI1	Peroxisome
Q9NUP9	Plasma membrane
Q9NVS2	Mitochondria
Q9NWM8	ER
Q9NX14	Mitochondria
Q9NX20	Mitochondria
Q9NX62	Golgi
Q9NYU1	ER
Q9NYU2	ER
Q9NZ08	ER
Q9P015	Mitochondria
Q9P032	Mitochondria
Q9P0J1	Mitochondria
Q9P0M9	Mitochondria
Q9UBI6	Plasma membrane
Q9UBR2	Lysosome
Q9UBS4	ER
Q9UBV2	ER
Q9UGP8	ER
Q9UII2	Mitochondria
Q9UIJ7	Mitochondria
Q9UJS0	Mitochondria
Q9UKG9	Peroxisome
Q9UNW1	ER
Q9UQ90	Mitochondria
Q9Y276	Mitochondria
Q9Y291	Mitochondria
Q9Y2G5	ER
Q9Y2V2	Dense cytosol
Q9Y2Z4	Mitochondria
Q9Y305	Mitochondria
Q9Y375	Mitochondria
Q9Y376	Cytosol
Q9Y399	Mitochondria
Q9Y3B7	Mitochondria
Q9Y4L1	ER
Q9Y4W6	Mitochondria
Q9Y5J7	Mitochondria
Q9Y5J9	Mitochondria
Q9Y5M8	ER
Q9Y673	ER
Q9Y676	Mitochondria
Q9Y680	ER
