## Supplementary Code 1 for "Inferring differential subcellular localisation in comparative spatial proteomics using BANDLE": UL148Ainteract.csv

	x
1	Q9H0X4
2	Q16799
3	Q7L1W4
4	Q8IWA5-2
5	Q8TDW0
6	Q9BUV8-5
7	O75298
8	P25445
9	A2RU67
10	Q13286
11	P36268-3
12	Q9P003
13	Q6NSJ5
14	Q9UKU6
15	Q3ZAQ7
16	O60353
17	Q96PE1
18	Q96D05-2
19	Q8N8J7
20	P08172
21	Q9P1T7-1
22	Q86XS8
23	Q9UHW9
24	Q8WVQ1
25	Q96HR9
26	Q06136
27	O15126
28	Q9UI14
29	Q9NPB0
30	Q8IWT6
31	Q92633-2
32	Q00765
33	Q9Y3E0
34	Q15800
35	Q4KMQ2-2
36	Q8WWI5
37	Q06055-2
38	P61803
39	Q9NUN5
40	Q9C0D3
41	Q96AG3
42	P17302
43	O95197
44	Q5H8A4
45	P51809-2
46	F5H9Z4
47	Q01628
48	Q15012
49	Q8N4L2
50	Q9H6X2
51	O15400
52	P36021
53	O75110
54	Q9H7M9
55	Q9UNK0
56	O14495
57	Q9BUN8
58	Q9H6H4
59	O14494-2
60	P49356
61	Q9UIQ6
62	Q9UBN6
63	Q9UBU6
64	P00813
65	Q9NW15
66	Q6UW68
67	O75915
68	P20340-2
69	Q9Y426
70	Q9NP58
71	Q5BJH7
72	P22413
73	P05026
74	P07099
75	F5HE44
76	Q16832
77	Q86Y82
78	P21589
79	Q9BXS4
80	O00186
81	O14763
82	P40189
83	Q9NTJ5
84	Q8IZ07
85	Q709C8
86	O95881
87	O95297
88	Q08357
89	O15162
90	P15260
91	P46934
92	Q99653
93	O00560
94	P15151
95	F5HET1
96	Q9Y287
97	P48651
98	Q9NVM1
99	Q9C0B5
100	Q12846
101	O15427
102	P42892
103	Q6ZVM7
104	Q9UL25
105	Q9GZQ8
106	Q8N2K0-2
107	P27487
108	Q9H3N1
109	Q9NQC3-2
110	Q9NQC3
111	Q96G23
112	Q96QD8
113	O14828
114	Q9C0H2-4
115	Q01650
116	P08195-4
117	P02786
118	Q12884
